# PTEN inhibition promotes robust growth of bulbospinal respiratory axons and partial recovery of diaphragm function in a chronic model of cervical contusion spinal cord injury

**DOI:** 10.1101/2024.01.10.575021

**Authors:** Pauline Michel-Flutot, Lan Cheng, Samantha J Thomas, Brianna Lisi, Harrison Schwartz, Sandy Lam, Megan Lyttle, David A Jaffe, George Smith, Shuxin Li, Megan C Wright, Angelo C Lepore

**Author notes:** Co-first authors: these authors contributed equally to this work (Pauline Michel-Flutot, Lan Cheng). Corresponding author: Angelo C. Lepore, Ph.D., Department of Neuroscience, Vickie and Jack Farber Institute for Neuroscience, Sidney Kimmel Medical College at Thomas Jefferson University, 233 S. 10th St., Bluemle Life Sciences Building Room 245, Philadelphia, PA 19107.

## Abstract

High spinal cord injury (SCI) leads to persistent and debilitating compromise in respiratory function. Cervical SCI not only causes the death of phrenic motor neurons (PhMNs) that innervate the diaphragm, but also damages descending respiratory pathways originating in the rostral ventral respiratory group (rVRG) located in the brainstem, resulting in denervation and consequent silencing of spared PhMNs located caudal to injury. It is imperative to determine whether interventions targeting rVRG axon growth and respiratory neural circuit reconnection are efficacious in chronic cervical contusion SCI, given that the vast majority of individuals are chronically-injured and most cases of SCI involve contusion-type damage to the cervical region. We therefore employed a clinically-relevant rat model of chronic cervical hemicontusion to test therapeutic manipulations aimed at reconstructing damaged rVRG-PhMN-diaphragm circuitry to achieve recovery of respiratory function. At a chronic time point post-injury, we systemically administered: an antagonist peptide directed against phosphatase and tensin homolog (PTEN), a central inhibitor of neuron-intrinsic axon growth potential; an antagonist peptide directed against receptor-type protein tyrosine phosphatase sigma (PTPσ), another important negative regulator of axon growth capacity; or a combination of these two peptides. PTEN antagonist peptide (PAP4) promoted partial recovery of diaphragm motor activity out to nine months post-injury, while PTPσ peptide did not impact diaphragm function after cervical SCI. Furthermore, PAP4 promoted robust growth of descending bulbospinal rVRG axons caudal to the injury within the denervated portion of the PhMN pool, while PTPσ peptide did not affect rVRG axon growth at this location that is critical to control of diaphragmatic respiratory function. In conclusion, we find that, when PTEN inhibition is targeted at a chronic time point following cervical contusion that is most relevant to the SCI clinical population, our non-invasive PAP4 strategy can successfully promote significant regrowth of damaged respiratory neural circuitry and also partial recovery of diaphragm motor function.

**HIGHLIGHTS:**

- PTEN antagonist peptide promotes partial diaphragm function recovery in chronic cervical contusion SCI.
- PTPσ inhibitory peptide does not impact diaphragm function recovery in chronic cervical contusion SCI.
- PTEN antagonist peptide promotes growth of bulbospinal rVRG axons in chronic cervical contusion SCI.
- PTPσ peptide does not affect rVRG axon growth in chronic cervical contusion SCI.
