## Supplementary material for "PTEN inhibition promotes robust growth of bulbospinal respiratory axons and partial recovery of diaphragm function in a chronic model of cervical contusion spinal cord injury": Source Data File

### Sheet: Sheet1
Source Data for Figure 2
Figure 2, Panel B: Ventral EMG					Figure 2, Panel C: Medial EMG					Figure 2, Panel D: Dorsal EMG
DMSO	PAP4	PTPσ peptide	PAP4 + PTPσ		DMSO	PAP4	PTPσ peptide	PAP4 + PTPσ		DMSO	PAP4	PTPσ peptide	PAP4 + PTPσ
0	6.04809	1.17619	0.243582		0	1.52387	0	0.561387		0	1.64143	0	1.95391
0.447518	5.35622	0.664021	1.41355		0	1.67308	0	1.76763		0	5.25515	0	2.95935
0.747158	3.33241	0.169253	1.7525		0.871627	5.97434	0.934413	2.96722		0	10.6537	0	9.73462
1.78541	2.5501	1.2617	2.38115		1.01859	7.0683	1.00951	3.71328		0.573351	14.0395	1.02456	20.0905
2.01992	4.81723	1.38738	0.474456		3.10979	7.11632	1.19738	0.573903		1.78547	17.1863	2.94281	0.365673
0.735962	0.959023	1.99012	1.15535		0.620797	0.977485	3.13416	0.629906		3.64118	0.450502	4.99414	1.27376
0.833076	2.3908	0.507895	1.17137		0.658605	1.34228	0.477054	0.798943		0.333224	0.782902	0.510624	1.563
0.926786	1.00117	0.713836	1.46772		0.658722	1.16348	0.541406	0.874855		0.792291	1.63202	0.896228	1.9552
0.980048	0.624064	0.750179	0.143268		0.765378	1.17427	0.891554	0.903114		0.886015	1.85801	0.993082	3.15763
1.08727	0.630739	0.884436	0.697484		1.08394	0.60807	0.992642	0.932143		1.169	3.07857	1.58606	4.78374
1.10329	2.77098	1.12231	1.09004		1.21009	2.86215	1.06432	1.37224		1.38873	5.65781	1.65541
1.33356		0.966121			1.36179		0.931131			1.43074		1.32754
1					1.64068					1
					1
Source Data for Figure 3
Figure 3, Panel B: CMAPs
DMSO	PAP4	PTPσ peptide	PAP4 + PTPσ
1.5593	2.0899	3.965	3.35
1.7247	4.125	3.8946	4.6847
1.2626	1.4652	2.2998	2.5001
1.6598	0.8851	2.7948	4.26
1.4595	3.2697	2.3996	2.5097
1.7755	2.455	2.4047	1.2106
3.7949	4.9448	1.2099	1.0084
3.3897	1.4463	1.7647	0.6637
4.0549	0.8842	0.8861	1.4131
1.2598	1.0673	1.7542	0.4108
2.8146	1.136	1.5625	1.2597
1.7299	0.9537	0.8308	2.11553
0.6719	0.7815	0.7453
2.2551	1.96182	2.03938
1.1347
1.2523
0.6888
1.91106
Source Data for Figure 4
Figure 4, Panel M: rVRG axon profiles					Figure 4, Panel N: rVRG axon length
DMSO	PAP4	PTPσ peptide	PAP4 + PTPσ		DMSO	PAP4	PTPσ peptide	PAP4 + PTPσ
0.774194	3.22581	1.2043	2.23656		31.707	166.198	67.3892	195.693
0.516129	3.6129	0	1.89247		54.4335	242.233	0	233.529
0.516129	4.64516	3.26882	2.58065		6.9672	348.183	207.642	248.763
0.172043	1.93548	0	3.78495		11.8305	136.179	0	198.518
0.344086	2.45161	0.172043	3.95699		9.70041	147.381	7.48854	219.126
0.464516	1.16129	2.06452	2.89032		22.9277	56.6581	90.8637
	2.83871	1.11828				182.805	62.2305
Source Data for Figure 5
Figure 5, Panel F: Intact, Ventral					Figure 5, Panel G: Intact, Medial					Figure 5, Panel H: Intact, Dorsal
DMSO	PAP4	PTPσ peptide	PAP4 + PTPσ		DMSO	PAP4	PTPσ peptide	PAP4 + PTPσ		DMSO	PAP4	PTPσ peptide	PAP4 + PTPσ
100	100	98.1	100		100	92.2	87.1	98		65.3	78.5	63.4	85.7
97.1	89.7	88.2	100		96.4	98.2	69.8	93.1		70	77.6	72.2	85.4
96.7	93.5	100	93.8		86.2	75.8	72.2	91		50	60.4	41.7	72.4
93.8	75.7	88.2	91.1		71.1	50	84.4	86.7		41.7	72	64.4	77.8
100	89.3	44.4	100		74.5	88.7	57.98	92.5		64.7	57.4	8.8	77.8
83.3	100	93.8	100		66.2	85.4	29.4	100		50	86.3	23.5	84.4
100	100	95	100		57.9	66.7	74.5	91.7		34.8	78.6	64.7	89.5
100	100	97.5	87.5		59	79.3	50	80		53.3	72.9714	13	90.9
85.7	93.525	50	96.55		89.7	79.5375	51	85.2		75		48.9	82.9875
94.1		11.1			81.8		31	90.9111		87.5		0
100		92.9			27.6		11.8			25		2.9
78.9		78.1091			86		60.7			42.2		36
100					42.9		56.6567			50		36.625
94.5846					50					54.5769
					70.6643
Figure 5, Panel I: Partially denervated, Ventral					Figure 5, Panel J: Partially denervated, Medial					Figure 5, Panel J: Partially denervated, Dorsal
DMSO	PAP4	PTPσ peptide	PAP4 + PTPσ		DMSO	PAP4	PTPσ peptide	PAP4 + PTPσ		DMSO	PAP4	PTPσ peptide	PAP4 + PTPσ
0	0	0	0		0	7.8	11.3	2		28.6	18.5	26.8	5.7
2.9	10.3	11.8	0		1.8	1.8	16.3	7		25.8	12	22.8	12.5
3.3	6.5	0	6.3		6.9	24.2	16.7	4.5		28.6	28.3	41.7	17.2
6.3	16.2	11.8	2.2		23.7	45.5	12.5	9.3		48	22	26.7	13
0	10.8	29.4	0		17	7	31.4	1.3		19.6	25.5	82.5	22
16.7	0	0	0		23.5	14.6	58.8	0		42.6	13.7	68.7	9.4
0	0	5	0		15.8	29.6	46.8	8.3		47.8	47.6	21.6	10.5
0	0	2.5	12.5		5.1	15.5	44.4	16		36.7	17.9	73.9	7.3
14.3	5.475	50	2.625		10.3	18.25	29.2	14.8		19.6	23.1875	42.6	39.2
2.9		88.9			18.2		57.8	7.02222		9.4		82.6	15.2
0		7.1			6.9		76.5			66.7		82.9
15.8		0			14		28.6			53.3		44
0		17.2083			50		35.8583			50		51.4
4.78462					50					36.6692
					17.3714
Figure 5, Panel L: Completely denervated, Ventral					Figure 5, Panel M: Completely denervated, Medial					Figure 5, Panel N: Completely denervated, Dorsal
DMSO	PAP4	PTPσ peptide	PAP4 + PTPσ		DMSO	PAP4	PTPσ peptide	PAP4 + PTPσ		DMSO	PAP4	PTPσ peptide	PAP4 + PTPσ
0	0	0	0		0	0	1.6	0		6.1	3.1	7	8.6
0	0	0	0		1.8	0	14	0		4.5	10.4	5.1	2.1
0	0	0	0		6.9	0	11.1	4.5		21.4	11.3	16.7	10.3
0	8.1	0	0		5.3	4.5	3.1	4		8.3	6	8.9	5.6
0	0	0	0		8.5	2.8	0.8	0		15.7	17	8.8	0
0	0	0	0		8.8	0	11.8	0		7.4	0	7.8	6.3
0	0	0	0		26.3	3.7	4.3	0		17.4	19	5.9	0
0	0	0	0		28.2	5.2	5.6	4		3.3	3.6	13	1.8
0	1.0125	0	0		0	2.025	19.8	0		5.4	8.8	8.5	12.1
2.9		0			0		6.7	1.38889		3.1		17.4	5.2
0		0			3.4		11.8			8.3		14.3
5.3		0			0		10.7			4.4		20
0.683333					7.1		8.44167			0		11.1167
					7.40769					8.1
Source Data for Figure 6
Figure 6, Panel C: Atypical denervated NMJs
DMSO	PAP4	PTPσ peptide	PAP4 + PTPσ
0	0	4.3	0
0.2	2.3	8.4	0
0	0	28.6	0
0	1.8	24.9	0
0	0	6.2	0
1.5	0	15.5	0
1.8	0	8.2
0	0.585714	13.7286
0.4375
